# Insulin is expressed by enteroendocrine cells during human fetal development

**DOI:** 10.1101/2021.06.07.447234

**Authors:** Adi Egozi, Dhana Llivichuzhca-Loja, Blake McCourt, Lydia Farack, Xiaojing An, Fujing Wang, Kong Chen, Liza Konnikova, Shalev Itzkovitz

## Abstract

Generation of beta cells via transdifferentiation of other cell types is a promising avenue for the treatment of diabetes. Here, we reconstruct a single cell atlas of enteroendocrine cells in the human fetal and neonatal small intestine. We identify a subset of fetal enteroendocrine K/L cells that express high levels of insulin and other beta cell genes. Our findings highlight a potential extra-pancreatic source of beta cells and exposes its molecular blueprint.
