## Supplementary table 1-Markers for the five enteroendocrine cell clusters. for "Insulin is expressed by enteroendocrine cells during human fetal development"

### Sheet: Sheet1
	Supplementary table 1 – Markers for the five enteroendocrine cell clusters, identified by the FindMarkers command in Seurat. Markers included have a log-fold above 0.7 and expressed in at least 0.1 of the cluster cells.
	EC cells	Delta cells	N/I cells	K/L cells	X cells
1	TPH1	SST	CCK	GIP	GHRL
2	REG4	VTN	NTS	TMEM190	BDNF
3	FBN1	SERPINA1	F2RL1	GCG	MLN
4	CHGA	AREG	TMEM154	FABP5	ARX
5	AGR2	AQP3	CLU	EGFL7	TGFBI
6	TFF1	LINC02404	GC	PLCXD3	RGS4
7	LGALS3	AC090192.2	PYY	SCG5	ISL1
8	SCN3A	MEG3	PCSK1N	CLPS	PLB1
9	CES1	CXCL8	SCT	AMN	ACSL1
10	NFKBIZ		GHRH	ETV1	OGFRL1
11	DNAJC12		LAMA3	NPTX2	MBOAT2
12	PCSK1		KRTAP3-2	SPINK1	SLC8A1
13	TNFRSF11B			SCG2	SOX9
14	CYP3A5			RARRES1	RGS17
15	CRYBA2			ERO1B	ITGB8
16	LGALS4			ZG16B	SLC7A11
17	LDHA			SCT	LY6H
18	CD55			PRRG4	RASSF2
19	SSFA2			LXN	DGKH
20	SYT13			C12orf75	FAM126A
21	TMC5			PDK4	CALY
22	MMP1			CACNA1A	GK5
23	GPRC5A			CALY	STXBP5
24	ECM1			ALDH1A1	IL20RA
25	TAC1			IGFBP2	UBA5
26	TFPI2			ANXA10	NKX2-2
27	TFF3			INS	VTN
28	TMSB4X			HSPA8	KCNB2
29	ERRFI1			CTSL	NUDT4
30	FEV			SCGN	CD44
31	DSC2			DPEP1	AKR1C2
32	VCAN			HSPA1B	THOP1
33	FOS			HSPA1A	C2CD4B
34	KRT20			IL13RA2	MTRNR2L8
35	LCN15				C2orf54
36	KCTD12				RSAD2
37	CHGB				GAL
38	TTR
39	RGS2
40	PHGR1
41	AGR3
42	ATF3
43	HOPX
44	S100P
45	NEUROD1
46	LINC01807
47	NPW
48	TM4SF1
49	HBG2
