## Supplementary table 4-Markers used for single cell cluster filtration. for "Insulin is expressed by enteroendocrine cells during human fetal development"

### Sheet: Sheet1
Supplementary table 4 – Markers used for single cell cluster filtration.
	Enteroendocrine markers	T cells markers	dissociation markers	Enterocytes markers
1	TAC1	CD3D	FOS	SLC5A1
2	CHGA	KLRB1	HSPA1A	APOA4
3	CHGB	CD7	JUN	APOA1
4	REG4	TRBC1	FOSB	SLC7A9
5	TPH1	TRBC2	JUNB	APOB
6	CCK	IL7R	EGR1	APOC3
7	GCG	PTPRC	HSPA1B	GUCA2A
8	PYY	GIMAP7	UBC	ANXA1
9	ETV1	CD3G	ZFP36	FABP1
10	SCT	CD96	HSPB1	FABP2
11	NTS	CD52	HSP90AA1
12	GIP	TRAC	DNAJB1
13	GHRL	PDCD4	BTG2
14	SST	LTB	NR4A1
15	MLN	RARRES3	CEBPD
16		ARHGDIB	HSPA8
17		SASF	IER2
18		CD247	DNAJA1
19		CD3E	SOCS3
20		RGS10	ATF3
21			JUND
22			CEBPB
23			ID3
24			PPP1R15A
25			HSPE1
26			CXCL1
27			DUSP1
28			HSP90AB1
29			NFKBIA
30			NFKBIA
31			MT1E
32			MT1M
33			MT1A
34			MT1F
35			MT1G
36			MT1H
37			MT1X
38			MT1HL1
39			MT1B
40			MT2A
