## Supplementary table 5-Sequences for the smFISH probe libraries used in this study. for "Insulin is expressed by enteroendocrine cells during human fetal development"

### Sheet: Sheet1
Supplementary table 5 – Sequences for the smFISH probe libraries used in this study.
	INS	CHGA	GCG
1	ctcttctgatgcagcctgtc	agagcagaagagccaggaca	tgctcatctgcattctatgc
2	ggacagtgatctgcttgatg	tattcatagggctgttcaca	cacagatattacgctgacaa
3	catccacagggccatggcag	catttcatcacctcggtatc	actctccagctctgtttagc
4	tcaggtccccagagggccag	tgtcggagatgacctcaacg	ccaaggcgcactgcttttat
5	gttggttcacaaaggctgcg	atggggctgggcttggaaag	tgtgtcctaagctctgtact
6	accaggtgtgagccgcacag	tgtctcaaaacattcctggc	gagagagcaagccctctttg
7	gcacactaggtagagagctt	tggaaaggatccgttcatct	tgtgctgtagaacagagcag
8	gtgtagaagaagcctcgttc	ccttcagtaaattctgatgt	catttctgctgtcttctggt
9	ctccagggccaagggctgca	gagttcatcttcaaaaccgc	tccagccacaaagtaaatgc
10	acaatgccacgcttctgcag	ctgctctggttctcaagaac	gccttgtaccagcattacaa
11	gatgctggtacagcattgtt	taacatccttggatgatggc	ctctgtgtcttgaagggaac
12	tagttctccagctggtagag	ttggaatcctctcttttctc	tctgatcaggatcactgagt
13	cctgcgggctgcgtctagtt	ctgtggcttcaccacttttc	tgtgaatggcgcttgtcctc
14	catctctctcggtgcaggag	ctttccggatctccttgtag	gtagtcactggtgaatgtgc
15	tgctggttcaagggctttat	tctccagctctgcttcaatg	gcctggagtccagatacttg
16		gtcaggagtaggagacaagg	accactgcacaaaatcttgg
17		caaaggatgttccagggcag	cctgttcctcttggtattca
18		gtttaaagttgtggggctgc	cgtgacgtttggcaatgtta
19		gttcagagaaggaatcgtca	ggtcccttcagcatgtctct
20		aaacttctagaaagctgcct	aagaacttacatcactggta
21		cagtggataggatggaggaa	caagcaatgaattccttggc
22		gctttcaccaaaaggtcaga	ttctgggaaatctcgccttc
23		atgttacagtcaggagttct	aagttcttcaacaatggcga
24			gaaccatcagcatgtctgcg
25			tatcaagaatggtgttcatc
26			ataaagtccctggcggcaag
27			tttggtctgaatcaaccagt
28			atagttatttcctgtcagtg
29			atttcaaacatcccacgtgg
30			aatgtggcctcagaatacac
31			tgcagatatgtcagatcgga
32			tgtggctaccagttcttcta
33			gtttcaggaagaaagttctc
